# Vaccine-specific immune responses against *Mycobacterium ulcerans* infection in a low-dose murine challenge model

**DOI:** 10.1101/800250

**Authors:** Kirstie M. Mangas, Andrew H. Buultjens, Jessica L. Porter, Sarah L. Baines, Estelle Marion, Laurent Marsollier, Nicholas J. Tobias, Sacha J. Pidot, Kylie M. Quinn, David J. Price, Katherine Kedzierska, Weiguang Zeng, David C. Jackson, Brendon Y. Chua, Timothy P. Stinear

**Affiliations:** Department of Microbiology and Immunology, Doherty Institute, University of Melbourne; CRCINA, INSERM, Université de Nantes, Université d’Angers, Angers, France; Molekulare Biotechnologie, Fachbereich Biowissenschaften, Goethe-Universität Frankfurt, Frankfurt am Main, Germany; LOEWE Centre for Translational Biodiversity in Genomics (TBG), Germany; Monash Biomedicine Discovery Institute and Department of Biochemistry and Molecular Biology, Monash University, Clayton, VIC 3800, Australia; Victorian Infectious Diseases Reference Laboratory Epidemiology Unit at The Peter Doherty Institute for Infection & Immunity, The University of Melbourne and Royal Melbourne Hospital, VIC 3000, Australia; Centre for Epidemiology & Biostatistics, Melbourne School of Population & Global Health, The University of Melbourne, VIC 3010, Australia

## Abstract

The neglected tropical disease Buruli ulcer (BU) is an infection of subcutaneous tissue with *Mycobacterium ulcerans*. There is no effective BU vaccine. Here, we assessed an experimental prime-boost vaccine in a low-dose murine tail infection model. We used the enoyl-reductase (ER) domain of the *M. ulcerans* mycolactone polyketide synthases electrostatically coupled with a previously described TLR-2 agonist-based lipopeptide adjuvant, R_4_Pam2Cys. Mice were vaccinated and then challenged via tail inoculation with 14-20 colony forming units (CFU) of an engineered bioluminescent strain of *M. ulcerans*. Mice receiving either the experimental ER vaccine or *Mycobacterium bovis* Bacille Calmette-Guérin (BCG) were equally well protected, with both groups faring significantly better than non-vaccinated animals (*p*<0.05). A suite of 29 immune parameters were assessed in the mice at the end of the experimental period. Multivariate statistical approaches were then used to interrogate the immune response data to develop disease-prognostic models. High levels of IL-2 and low IFN**-γ** produced in the spleen best predicted control of infection across all vaccine groups. Univariate logistic regression then revealed vaccine-specific profiles of protection. High titres of ER-specific IgG serum antibodies together with IL-2 and IL-4 in the draining lymph node (DLN) were associated with protection induced by the experimental ER vaccine. In contrast, high titres of IL-6, TNF**-α**, IFN**-γ** and IL-10 in the DLN and low IFN**γ** titres in the spleen were associated with protection following BCG vaccination. This study suggests an effective BU vaccine must induce localized, tissue-specific immune profiles with controlled inflammatory responses at the site of infection.
