## Supplementary material for "Vaccine-specific immune responses against *Mycobacterium ulcerans* infection in a low-dose murine challenge model": Table S2

### Sheet: All
Table S2: Summary of group-specific univariate logisitic regression coefficients
	BCG		ER-P2Cys		ER-only		P2Cys-only		No vaccine
Immune feature	LR Coeff	LR p value	LR Coeff	LR p value	LR Coeff	LR p value	LR Coeff	LR p value	LR Coeff	LR p value
IFNγ spleen	-0.970334	5.18107e-05
IL-17A spleen	-0.658109	0.00891026	0.527211	0.0386719
IFNγ LN	0.710269	0.00206838							-0.485159	0.0406141
IL-10 LN	0.92851	9.35692e-06
MIP-1b LN	0.935155	0.000107064
TNFα LN	1.07064	2.14102e-06
IL-6 LN	1.17275	8.90177e-08					-0.500637	0.0432641
α-ER ab			0.742637	0.000579998	0.820818	0.000112331	-0.650347	0.00300628	-0.612386	0.00546189
IL-2 LN			0.717052	0.00301907					-0.587129	0.0168361
IL-4 LN			0.44127	0.0313787			-0.442894	0.0307294
α-Mu ab					-0.550164	0.0173251
IL-2 spleen									-0.785569	0.00150146
MIP-1b spleen									0.739183	0.0029998
IL-6 spleen									0.658389	0.00887156
MIP-1a spleen									0.531278	0.0371072
TNFα spleen									0.514613	0.0437731

### Sheet: BCG
FEAT	lgr p-val	lgr_coef
LN_IL_10	9.35692e-06	0.92851
SPL_IFNg	5.18107e-05	-0.970334
LN_MIP_1b	0.000107064	0.935155
LN_IFNg	0.00206838	0.710269
SPL_IL_17A	0.00891026	-0.658109
LN_IL_17A	0.0811613	0.392732
LN_MIP_1a	0.0987892	0.424276
SPL_MIP_1a	0.101418	0.421095
SPL_CD4_TNFa_T_cells	0.141741	0.351881
α-ER ab	0.185894	-0.300722
SPL_CD4_IFN_gamma_T_cells	0.188937	0.31533
SPL_TNF	0.295455	-0.271207
α-Mu ab	0.313136	0.238903
SPL_IL_10	0.422647	-0.208349
SPL_IL_2	0.452246	0.195399
LN_IL_4	0.456962	-0.155797
SPL_MIP_1b	0.481603	0.182998
SPL_IL_6	0.518799	-0.167848
SPL_CD8_TNFa_T_cells	0.530538	0.151598
SPL_CD4_T_cells	0.840354	0.0487812
SPL_IL_4	0.884553	-0.0308516
SPL_CD8_T_cells	0.885947	-0.0347381
LN_IL_2	0.890539	0.0348242
SPL_CD8_IFN_gamma_T_cells	0.917438	0.0251068
LN_MCP_1	0.96271	-0.00967272
SPL_MCP_1	0.963868	0.0118105

### Sheet: ER+R4-PAM2Cys
FEAT	lgr_p-val	lgr_coef
α-ER ab	0.000579998	0.742637
LN_IL_2	0.00301907	0.717052
LN_IL_4	0.0313787	0.44127
SPL_IL_17A	0.0386719	0.527211
LN_IL_17A	0.0871151	0.385492
SPL_MIP_1a	0.148559	-0.372541
SPL_IL_2	0.163984	0.359203
SPL_TNF	0.216323	-0.319765
SPL_MIP_1b	0.288644	-0.275017
LN_IL_6	0.358835	-0.231171
SPL_CD4_T_cells	0.406356	-0.200387
SPL_IL_6	0.450741	-0.196042
SPL_IL_10	0.478395	0.184333
SPL_MCP_1	0.486889	-0.180809
LN_MIP_1a	0.493604	-0.178046
SPL_CD8_T_cells	0.521241	-0.155027
LN_IFNg	0.542708	0.147153
SPL_CD8_IFN_gamma_T_cells	0.54691	-0.14563
SPL_IFNg	0.547688	0.156454
LN_MIP_1b	0.622993	-0.12801
SPL_CD4_IFN_gamma_T_cells	0.640837	-0.11287
SPL_IL_4	0.696631	0.0827821
SPL_CD4_TNFa_T_cells	0.739979	-0.0803393
SPL_CD8_TNFa_T_cells	0.780565	-0.067449
LN_MCP_1	0.883698	0.030261
LN_IL_10	0.91973	-0.0233326
LN_TNF	0.922825	-0.0245181
α-Mu ab	0.967729	-0.00963359

### Sheet: ER
FEAT	lgr_p-val	lgr_coef
α-ER ab	0.000112331	0.820818
α-Mu ab	0.0173251	-0.550164
LN_MIP_1a	0.0600739	-0.481224
SPL_IFNg	0.0621579	0.477504
SPL_MIP_1a	0.0945579	-0.429536
SPL_CD8_TNFa_T_cells	0.104264	-0.388071
SPL_IL_2	0.135441	0.38473
SPL_MIP_1b	0.137813	-0.382456
SPL_CD8_IFN_gamma_T_cells	0.140267	-0.353159
SPL_CD4_TNFa_T_cells	0.144205	-0.349767
SPL_CD8_T_cells	0.148323	-0.346294
SPL_IL_10	0.187694	0.340363
LN_IL_10	0.203984	-0.291645
SPL_CD4_IFN_gamma_T_cells	0.261541	-0.27015
SPL_CD4_T_cells	0.293538	-0.252947
LN_MIP_1b	0.309899	-0.263312
LN_IL_6	0.322115	-0.249263
LN_IL_2	0.368648	0.226544
SPL_IL_17A	0.377375	0.22923
SPL_IL_4	0.381046	0.185395
LN_TNF	0.399931	-0.212253
LN_IL_4	0.457154	0.155731
SPL_IL_6	0.623894	-0.12768
LN_MCP_1	0.719585	0.0742258
SPL_MCP_1	0.752607	0.0821372
SPL_TNF	0.803224	0.0649443
LN_IL_17A	0.831273	0.0487412
LN_IFNg	0.923038	0.0233985

### Sheet: R4-PAM2Cys
FEAT	lgr_p-val	lgr_coef
α-ER ab	0.00300628	-0.650347
LN_IL_4	0.0307294	-0.442894
LN_IL_6	0.0432641	-0.500637
LN_IL_17A	0.0665121	-0.412517
LN_IFNg	0.0974728	-0.395662
LN_TNF	0.114682	-0.394084
LN_IL_10	0.115261	-0.359964
LN_IL_2	0.117295	-0.391291
LN_MCP_1	0.166854	-0.283143
SPL_CD8_TNFa_T_cells	0.171131	0.328242
LN_MIP_1b	0.231536	-0.30959
SPL_IL_17A	0.23831	-0.305238
SPL_MIP_1b	0.307313	-0.264708
SPL_CD4_IFN_gamma_T_cells	0.48555	-0.168489
SPL_IL_6	0.521376	-0.166819
SPL_IL_2	0.554631	-0.153763
SPL_MIP_1a	0.563619	-0.150295
SPL_MCP_1	0.577223	-0.1451
SPL_IL_10	0.577445	-0.145015
SPL_IL_4	0.589499	-0.114482
LN_MIP_1a	0.598836	0.136959
SPL_IFNg	0.606501	-0.134103
SPL_CD8_T_cells	0.665225	0.104705
SPL_CD4_T_cells	0.710285	0.0899104
SPL_CD4_TNFa_T_cells	0.715303	0.088284
SPL_CD8_IFN_gamma_T_cells	0.773983	0.069526
SPL_TNF	0.965075	0.0114158
α-Mu ab	0.970587	0.00878

### Sheet: No vaccine
FEAT	lgr_p-val	lgr_coef
SPL_IL_2	0.00150146	-0.785569
SPL_MIP_1b	0.0029998	0.739183
α-ER ab	0.00546189	-0.612386
SPL_IL_6	0.00887156	0.658389
LN_IL_2	0.0168361	-0.587129
SPL_MIP_1a	0.0371072	0.531278
LN_IFNg	0.0406141	-0.485159
SPL_TNF	0.0437731	0.514613
LN_IL_17A	0.0652029	-0.414449
SPL_IFNg	0.0662518	0.470478
SPL_CD8_T_cells	0.0700189	0.431354
LN_TNF	0.0773556	-0.439784
SPL_CD8_IFN_gamma_T_cells	0.0902849	0.404156
α-Mu ab	0.185887	0.312115
SPL_CD4_T_cells	0.189922	0.314642
LN_IL_10	0.270407	-0.253568
SPL_CD4_IFN_gamma_T_cells	0.327074	0.236178
LN_MCP_1	0.360558	0.188329
LN_MIP_1b	0.366897	-0.234243
SPL_MCP_1	0.371622	0.231962
SPL_IL_17A	0.425937	0.206906
LN_IL_6	0.447384	-0.191681
SPL_IL_10	0.510123	-0.171331
SPL_IL_4	0.562519	-0.122843
LN_MIP_1a	0.706695	0.0980355
SPL_CD8_TNFa_T_cells	0.920014	-0.0243208
SPL_CD4_TNFa_T_cells	0.966874	-0.010059
LN_IL_4	0.993581	0.00168998
